# High-throughput targeted amplicon screening tool for characterizing intrahost diversity in *Staphylococcus aureus* directly from sample

**DOI:** 10.1101/2024.09.27.615532

**Authors:** Tara N. Furstenau, Ryann Whealy, Skylar Timm, Alexander Roberts, Sara Maltinsky, Sydney Wells, Kylie Drake, Ann Ross, Candice Bolduc, Talima Pearson, Viacheslav Y. Fofanov

## Abstract

A significant proportion of people are asymptomatic carriers of *Staphylococcus aureus* (SA), an important risk factor for development of opportunistic infections. SA colonization is dynamic, appearing and disappearing, with strains evolving and potentially shifting in composition over time and between body sites. These changes make detection challenging and the numerous potential sources of reintroduction from other people and even other body site reservoirs preclude efficient efforts to prevent transmission and spread. Identifying typical sources is therefore critical for mitigation. Whole-genome sequencing (WGS), ideally of multiple colonies from multiple body sites, is the gold standard for characterizing SA strains and confirming transmission. However, this is often too resource-intensive for initial assessments of transmission and not feasible for large-scale studies involving various body sites from multiple individuals over time. To address these challenges, we developed a low-cost, custom, species-specific amplicon sequencing (AmpSeq) assay, optimized to provide high resolution discrimination of SA genotypes directly from samples.

We tested this approach on a subset of samples that were a part of a large-scale longitudinal study of SA carriage. Oral and nasal samples were collected from 9 participants every two weeks for up to 18 weeks and qPCR positive samples were analyzed using our AmpSeq assay directly from the sample without culturing. The longitudinal sampling strategy enabled us to characterize changes in SA colonization patterns over time, detect potential strain mixtures, and identify rare variants that may serve as signatures of transmission between different body sites or among individuals. Without using WGS, we were able to rapidly eliminate the possibility of transmission between sampled residents. Participants that had positive oral and nasal samples had no fixed SNP differences between the two body sites, suggesting likely within-person spread. In these cases, we were able to infer the most likely direction of spread (nasal to oral sites) by analyzing segregating rare variants. While WGS can be used to provide higher resolution to colonization patterns and validate these findings, our amplicon sequencing approach offers a rapid, cost-effective, direct-from-sample method for species-specific screening intended for population-level characterization that allows researchers to characterize strain types, identify or eliminate likely transmission cases, and identify potential reservoirs before resorting to more expensive WGS methods.

**Authors summary:** Colonizing opportunistic pathogens like *Staphylococcus aureus* present a unique challenge for disease study because rather than causing acute infections upon transmission, they persist asymptomatically for long periods of time allowing the bacterial population to evolve and differentiate. Characterizing the diversity within these populations is important for choosing correct treatments, quantifying the risk of horizontal gene transfer, and understanding paths of transmission between people and spread to different body sites. The gold-standard approach for characterizing population diversity is through culturing and whole-genome sequencing of multiple colonies per sample which is labor-intensive and expensive for any large-scale study. Using a custom-designed species-specific amplicon sequencing assay, we offer a cost-effective method for characterizing the diversity in *Staphylococcus aureus* populations directly from samples without the need for labor-intensive culturing or whole-genome sequencing. Our small-scale study highlights how this method provides a scalable tool for large epidemiological studies ideal for systematically exploring broader patterns of carriage and transmission.
