## Supplemental Table 2 for "High-throughput targeted amplicon screening tool for characterizing intrahost diversity in *Staphylococcus aureus* directly from sample"

### Sheet: Supplemental_Table_2
Samples	Subject	Sample Type	Week	Location	SAQuant	AvgCov
26a999	65a5e4	Nasal	12	LTCF-1	24.559	728.522
511254	65a5e4	Nasal	16	LTCF-1	23.572	951.488
8502dd	65a5e4	Nasal	18	LTCF-1	23.195	914.965
e0a3a9	65a5e4	Nasal	20	LTCF-1	20.951	1679.55
9ac5b7	65a5e4	Oral	20	LTCF-1	36.244	65.054
906ccf	65a5e4	Oral	18	LTCF-1	33.773	68.2601
c06657	65a5e4	Oral	14	LTCF-1	15.6561	1003.78
b67e38	729bcb	Nasal	14	LTCF-1	31.829	218.691
06e704	729bcb	Nasal	20	LTCF-1	34.808	244.479
543156	729bcb	Nasal	16	LTCF-1	33.515	433.266
8fae54	729bcb	Nasal	12	LTCF-1	31.915	661.852
25730000	729bcb	Nasal	18	LTCF-1	30.528	606.355
19747f	cf90c5	Nasal	12	LTCF-1	25.924	572.587
579c34	cf90c5	Nasal	18	LTCF-1	27.352	890.754
e46989	cf90c5	Nasal	16	LTCF-1	24.452	918.503
5fb111	cf90c5	Nasal	20	LTCF-1	25.476	1459.35
f3a61f	ff5b0b	Nasal	12	LTCF-1	19.8098	759.307
8cd1cc	ff5b0b	Nasal	14	LTCF-1	21.786	755.689
93eab2	ff5b0b	Nasal	30	LTCF-1	15.9665	845.917
02129b	ff5b0b	Nasal	28	LTCF-1	16.3985	903.009
61aa8a	ff5b0b	Nasal	16	LTCF-1	21.001	937.261
a188ff	ff5b0b	Nasal	18	LTCF-1	18.116	968.238
6552dc	ff5b0b	Nasal	26	LTCF-1	24.306	990.835
4f9489	ff5b0b	Nasal	22	LTCF-1	17.677	1302.46
260444	ff5b0b	Nasal	24	LTCF-1	15.422	2847.38
3002fe	ff60b4	Nasal	14	LTCF-1	33.178	195.107
7e97d1	ff60b4	Nasal	12	LTCF-1	32.867	411.016
b3942e	ff60b4	Nasal	16	LTCF-1	22.432	615.397
ef05af	ff60b4	Nasal	18	LTCF-1	21.173	701.412
50dab4	ff60b4	Nasal	20	LTCF-1	26.583	2264.64
440e4c	ff60b4	Oral	16	LTCF-1	31.747	134.411
8e329f	ff60b4	Oral	20	LTCF-1	37.203	189.805
7be396	ff60b4	Oral	18	LTCF-1	34.914	286.021
6681b1	403ab1	Nasal	12	LTCF-2	18.254	604.024
e399d7	403ab1	Nasal	16	LTCF-2	19.02	643.631
f09e4f	403ab1	Nasal	18	LTCF-2	25.276	789.998
b43f73	403ab1	Nasal	20	LTCF-2	18.109	1152.28
b641ef	403ab1	Nasal	14	LTCF-2	26.099	1100.99
be1cdd	45e796	Nasal	28	LTCF-2	21.7498	440.46
85d6bf	45e796	Nasal	26	LTCF-2	20.9655	475.651
e9a430	45e796	Nasal	16	LTCF-2	24.49	470.095
41f27b	45e796	Nasal	14	LTCF-2	25.9367	518.231
190cf5	45e796	Nasal	30	LTCF-2	15.0284	588.76
65ac17	45e796	Nasal	20	LTCF-2	24.979	560.759
24b9a6	45e796	Nasal	12	LTCF-2	22.1306	673.219
6d79cd	45e796	Nasal	18	LTCF-2	23.554	685.633
587480	45e796	Nasal	24	LTCF-2	20.713	1489.4
1c2d37	85b498	Nasal	22	LTCF-2	26.138	101.054
287cf7	85b498	Nasal	18	LTCF-2	19.477	384.624
a6520e	85b498	Nasal	26	LTCF-2	15.7022	500.695
c12dc9	85b498	Nasal	14	LTCF-2	27.828	548.056
06e5c2	85b498	Nasal	20	LTCF-2	23.175	584.536
62d767	85b498	Nasal	12	LTCF-2	16.694	717.389
d22325	85b498	Nasal	28	LTCF-2	22.3418	843.731
2f792f	85b498	Nasal	16	LTCF-2	23.604	856.368
d9860a	85b498	Nasal	30	LTCF-2	13.5539	1035.2
942686	85b498	Nasal	24	LTCF-2	15.079	1638.29
905b9e	85b498	Oral	26	LTCF-2	33.7484	157.529
44fff5	85b498	Oral	18	LTCF-2	35.838	178.041
6a7231	85b498	Oral	28	LTCF-2	35.0259	223.526
134508	85b498	Oral	16	LTCF-2	0	253.213
c6ca1c	85b498	Oral	24	LTCF-2	32.7342	272.798
5c1f47	85b498	Oral	12	LTCF-2	35.744	384.579
015ff4	85b498	Oral	14	LTCF-2	29.966	413.244
8f2bef	c2cd80	Nasal	14	LTCF-3	25.942	623.528
4d3bd8	c2cd80	Nasal	16	LTCF-3	26.097	773.177
36aef9	c2cd80	Nasal	18	LTCF-3	28.678	802.015
5642fb	c2cd80	Nasal	12	LTCF-3	22.8604	1104.78
2d66ad	c2cd80	Oral	30	LTCF-3	33.1362	271.356
