## Supplemental Table 1 for "High-throughput targeted amplicon screening tool for characterizing intrahost diversity in *Staphylococcus aureus* directly from sample"

### Sheet: Supplemental_Table_1
Target ID	F	R	Start	Stop	Amp Size	Genome	F-Len	R-Len	Amp Start	Amp Stop	InnerSize	Worked in This Study
11537	GGTTACACTGGTACATAT	CAAGAACCGATACGAA	2202311	2202445	134	CP000253.1	18	16	2202330	2202429	100	No
11580	GAAGGACATCCTGATAATGT	TATCGTTACAATCACAT	1266154	1266283	129	CP000253.1	20	17	1266175	1266266	92	No
131432	GTCCAGGTAGCATGATT	TGTCATACCAGTTAGGAATCACA	131303	131468	165	CP000253.1	17	23	131321	131445	125	Yes
166442	AATTAAGTAAGCTCCAATGCGTT	TAGTTCGCTCTCCCCTTA	166359	166579	220	CP000253.1	23	18	166383	166561	179	Yes
219791	TCCAATATCCTGGCGTGA	TTCACAACCATTACCAAG	219660	219914	254	CP000253.1	18	18	219679	219896	218	Yes
303281	TAACGATGCGACAGGTACAG	ATGATGATGCTATGCGT	303214	303425	211	CP000253.1	20	17	303235	303408	174	Yes
433466	AGGTCTCACGACATCATT	CATAATACCTGCGCCATCA	433424	433529	105	CP000253.1	18	19	433443	433510	68	Yes
445461	CGGACAAGAACATGTCAC	TGAATTAGTCCCCTGCG	445315	445523	208	CP000253.1	18	17	445334	445506	173	Yes
606623	GATGCAGAATACTCAAATGT	CGCCGTTATCATAGAAGCTATAC	606571	606754	183	CP000253.1	20	23	606592	606731	140	Yes
841103	GGAGTTATCATGCCAACAGTTATA	GCGCTTCTTCTGCACCCAT	840977	841134	157	CP000253.1	24	19	841002	841115	114	Yes
1021483	CTCACCTCTACTTCTTATGGA	CACATCCATGATTTCGTGCTCT	1021438	1021585	147	CP000253.1	21	22	1021460	1021563	104	Yes
1281766	TACAAGCTAGGTCGAAAGAAATAC	CTTGTAACAACTTTAACTTAGCTT	1281676	1281889	213	CP000253.1	24	24	1281701	1281865	165	Yes
1822229	TCACATCATTTAAATCGCCAC	GCGCAGGTAGATTAATGC	1822197	1822317	120	CP000253.1	21	18	1822219	1822299	81	Yes
2178109	GCAACTTCCATCGAACCGACAGTC	TAATAGAGGAGTGTAGCACT	2177966	2178164	198	CP000253.1	24	20	2177991	2178144	154	Yes
2331649	GACCTACAGCGATTCTT	TACACAAGCTCTGAATCG	2331560	2331780	220	CP000253.1	17	18	2331578	2331762	185	Yes
2361671	GTGTCGAATTTTTATGCAT	AAACTTATAACTACGGCATTCTTTG	2361639	2361785	146	CP000253.1	19	25	2361659	2361760	102	Yes
2368921	ATTAGGCGTTGTCGCA	AACAGGTATCTTATTGCATAATAT	2368894	2369000	106	CP000253.1	16	24	2368911	2368976	66	Yes
2469120	TTGCCTTTGACAATAACCTT	GAAGTGGAGAAGGTGT	2469088	2469192	104	CP000253.1	20	16	2469109	2469176	68	No
2506531	ATCCTGACACTTACATTCCAT	CCACTGCCACCTGTTCG	2506444	2506575	131	CP000253.1	21	17	2506466	2506558	93	Yes
2519487	CACCTACACGAATCATTGACAA	AGCAGGTGGTGCACTTATC	2519449	2519574	125	CP000253.1	22	19	2519472	2519555	84	Yes
2528627	ACATTGAGCCATACTTCCA	TTAGAAGGTCCTCGAGA	2528533	2528732	199	CP000253.1	19	17	2528553	2528715	163	Yes
2657192	TCCTGTCCAAGTGTAATGATAA	CGTTACAGCTACAATCGCTAC	2657056	2657225	169	CP000253.1	22	21	2657079	2657204	126	Yes
2689444	AAGTTATGGACTTAGACATTCTA	TGGACAAGGTTGGTAATAGCGA	2689379	2689536	157	CP000253.1	23	22	2689403	2689514	112	No
2696170	TTCAACTGTGAATGGCTCT	TCATTATGATGCCACGATCTA	2696139	2696309	170	CP000253.1	19	21	2696159	2696288	130	No
2782795	ACCATCTTCTATCGTTTTATCA	GCTGCAAGTATATTACATGA	2782674	2782884	210	CP000253.1	22	20	2782697	2782864	168	Yes
2785492	TCAGCTGTGTTTCGTTGT	AATTAGGACAATACGTATATGAACA	2785374	2785550	176	CP000253.1	18	25	2785393	2785525	133	Yes
2798549	TTTTCAAGGCTGTTTTTTATGCG	CGATTGTATGTGTGCCAATAATA	2798481	2798686	205	CP000253.1	23	23	2798505	2798663	159	Yes
